# Protein absorption in the zebrafish gut is regulated by interactions between lysosome rich enterocytes and the microbiome

**DOI:** 10.1101/2024.06.07.597998

**Authors:** Laura Childers, Jieun Park, Siyao Wang, Richard Liu, Robert Barry, Stephen A. Watts, John F. Rawls, Michel Bagnat

## Abstract

Dietary protein absorption in neonatal mammals and fishes relies on the function of a specialized and conserved population of highly absorptive lysosome rich enterocytes (LREs). The gut microbiome has been shown to enhance absorption of nutrients, such as lipids, by intestinal epithelial cells. However, whether protein absorption is also affected by the gut microbiome is poorly understood. Here, we investigate connections between protein absorption and microbes in the zebrafish gut. Using live microscopy-based quantitative assays, we find that microbes slow the pace of protein uptake and degradation in LREs. While microbes do not affect the number of absorbing LRE cells, microbes lower the expression of endocytic and protein digestion machinery in LREs. Using transgene assisted cell isolation and single cell RNA-sequencing, we characterize all intestinal cells that take up dietary protein. We find that microbes affect expression of bacteria-sensing and metabolic pathways in LREs, and that some secretory cell types also take up protein and share components of protein uptake and digestion machinery with LREs. Using custom-formulated diets, we investigated the influence of diet and LRE activity on the gut microbiome. Impaired protein uptake activity in LREs, along with a protein-deficient diet, alters the microbial community and leads to increased abundance of bacterial genera that have the capacity to reduce protein uptake in LREs. Together, these results reveal that diet-dependent reciprocal interactions between LREs and the gut microbiome regulate protein absorption.
