## Supplementary Table F for "Protein absorption in the zebrafish gut is regulated by interactions between lysosome rich enterocytes and the microbiome"

### Sheet: Read me
These tables show differentially abundant genera between compared conditions.
DESeq2 was used to generate these results.

### Sheet: Genotype, Diet Comparisons
Compared conditions	Condition with enriched taxa	Genus	Log2FC	padj
cubn +/- vs cubn -/-	cubn -/-	Aeromonas	2.73	0.0066
HP vs LP-fed larvae	LP	Aeromonas	2.77	0.0002
		Cellvibrio	3.64	0.047
		Alishewanella	6.19	0
		Staphylococcus	6.83	0.0084
		Curvibacter	4.02	0.0033
		Alistipes	8.49	0.023
		Perlucidibaca	6	0.042
		Bacteroides	5.23152	0.00791857
		Sphingobium	4.33255	0.0177869
		Thermus	5.00139	0.00465199
		Schlegelella	6.31222	0.00783035
		Corynebacterium	4.66651	0.0177869
		Arcicella	5.48862	0.0344222
	HP	Rheinheimera	-6.38013	0.0279933
		Leeia	-26.5444	1.58835e-17
		Nitrospira	-6.16106	0.000295902
		Inhella	-24.5777	1.97671e-15
		Chryseobacterium	-25.4347	2.36944e-16
		Niabella	-7.18724	0.00326274
		Nordella	5.12	0.0068
		Rhodopirellula	6.98	0.0044

### Sheet: Diet Comparisons, within geno.
Compared conditions	Condition with enriched taxa	Genus	Log2FC	padj
cubn +/-, HP vs cubn +/-, LP	LP	Vogesella	8.66145	0.0252841
		Cellvibrio	4.68244	0.011517
		Chitinimonas	7.97066	0.041824
		Alishewanella	6.2522	0.00762684
		Acidovorax	23.0281	8.46973e-13
		Novosphingobium	22.5479	1.99816e-12
		Niveibacterium	24.7091	1.72874e-14
	HP	Pseudomonas	-6.21366	0.00176378
		Nordella	-7.78398	0.00176378
		Starkeya	-21.685	1.69661e-11
cubn -/-, HP vs cubn -/-, LP	LP	Akkermansia	23.641	9.60259e-14
		Alishewanella	6.24671	0.0220126
		Alistipes	24.6582	1.12792e-14
		Bacteroides	6.45654	0.0220126
		Chitinimonas	23.254	1.836e-13
		Corynebacterium	7.41923	0.0220126
		Lachnospiraceae NK4A136 group	6.75667	0.0101278
		Sphingobium	5.09252	0.0427267
		Thermus	5.30185	0.035693
	HP	Niabella	-7.5251	0.0220126
		Nitrospira	-7.12504	0.00488052

### Sheet: Geno. Comparisons, within diet
Compared conditions	Condition with enriched taxa	Genus	Log2FC	padj
LP, cubn +/- vs LP, cubn -/-	cubn +/-	Niabella	-24.8877	1.80876e-14
		Streptococcus	-23.4673	2.83545e-13
		Fluviicola	-9.06329	0.01485
		SWB02	-22.1703	6.03508e-12
		Niveibacterium	-24.0929	7.98117e-14
	cubn -/-	Hassallia	22.3179	6.03508e-12
HP, cubn -/- vs LP, cubn -/-	N/A	N/A	N/A	N/A
